# Sensitive identification of known and unknown protease activities by unsupervised linear motif deconvolution

**DOI:** 10.1101/2021.11.15.468703

**Authors:** Anuli C. Uzozie, Theodore G. Smith, Siyuan Chen, Philipp F. Lange

**Affiliations:** Department of Pathology, University of British Columbia, Vancouver, BC, Canada; Michael Cuccione Childhood Cancer Research Program, BC Children’s Hospital Research Institute, Vancouver, BC, Canada; Department of Molecular Oncology, BC Cancer, Vancouver, BC, Canada

**Keywords:** protease, N termini, substrate

## Abstract

The cleavage-site specificities for many proteases are not well-understood, restricting the utility of supervised classification methods. We present an algorithm and web interface to overcome this limitation through the unsupervised detection of overrepresented patterns in protein sequence data, providing insight into the mixture of protease activities contributing to a complex system.

Here, we apply the RObust LInear Motif Deconvolution (RoLiM) algorithm to confidently detect substrate cleavage patterns for SARS-CoV-2 Mpro protease in N terminome data of an infected human cell line. Using mass spectrometry-based peptide data from a case-control comparison of 341 primary urothelial bladder cancer cases and 110 controls, we identified distinct sequence motifs indicative of increased MMP activity in urine from cancer patients. Evaluation of N terminal peptides from patient plasma post-chemotherapy detected novel Granzyme B/Corin activity.

RoLiM will enhance unbiased investigation of peptide sequences to establish the composition of known and uncharacterized protease activities in biological systems.
