## Supplementary Table 3 for "Sensitive identification of known and unknown protease activities by unsupervised linear motif deconvolution"

Supplementary Table S3. 1000 in silico random sequences from the Swiss Prot human proteome analyzed in GibbsCluster and RoLiM
AVKRNALP
FSSIKPDL
HAKPALEP
IFPLRRVP
SDRCGGRL
LENGSLWS
FLLVRTYE
RLRKIKET
AKVLSELE
IRNLQTLR
LYVNIKEE
GIVLGINV
SLPLVQSK
HTQGDITQ
LELRKSFQ
RGFRFFVN
ANGLCWAT
AAIDQTFT
ENNPMTIN
ITLCVLAL
TLYLSILN
REVHGRVV
LEPAGVDE
STFGLPMV
GAKSFNLG
PKDEFVRE
EKPRLKTL
LEDQYQID
RLDNPTLL
GKNKIIAS
DVQRHLFK
ILPPLSSI
EEPTVNAF
GAFQLGAL
FSTNAEHG
THLLYGAL
LLDGTSAE
KRAKAAGK
GPHPERNS
SLDAKYSS
LSDTNECY
YPRECLVV
RVAGALVE
KTREAGAP
NHVSGPTG
QIPQRCDQ
EYEILTET
NIPDRALV
NMLGTKSA
STNSGGDN
TGKKRVLL
VEPSCRPS
SNALYRHV
SKRPLEPA
NYRPKCPL
RESLGFVR
QGVDEAPA
RANQDMKS
PTPQVCVS
GVCPRSNK
NNVISPVD
DREAKTVR
TSVREDEK
RQDLIYLN
VISKMMCF
GVVLLAPG
LLHLVAVK
HEKLIPRR
ASALQFIL
IPFITMMF
YSVSVRKL
HGKREKRT
QGGSLSEV
SGLKMSVI
MAGVNTDR
ASDWLGPI
SNRASPAT
PSLELAEG
EQWAPQPG
VRKPTRWA
PIMVLSAA
TLHEAAPG
FRDLPSYP
IIKFSGEP
QGTVPKWE
PTKYESGD
LIARLAEE
PVEKLEVG
NDCELEDP
SEASGVTE
SVKGQEIV
KGLCPYQA
LYEQEWEP
KACMQDVR
TLNLGAAA
NCNLGLRQ
APELLPAT
IFVWDQGQ
AETASSFS
LLYRKLNA
GVPGMVEA
VIDARTIS
RAVEAKHF
YGLDNAPL
GSMMSWEW
EILFIFKT
KEYHIEIT
PNFYLCVG
QEADIFPR
ELAADDCH
HGKGAFTI
GEFYDSQA
CECSVVPE
SESLAVLG
LFFVWTQR
RLISAWMR
MELLHDGW
SNDTVPCL
IELDEAEG
CSRETKED
AEKPSRAA
ERKDVICS
GLSQQPDS
CHVLSKEK
TRTALGNP
ALGIQLIK
GPIAAVAE
NEQLYSLR
GSPTLQKY
LEHHQEVI
PEKQKQLV
AGVQRFAR
GRANAFLS
QHQAGLMG
NSPENHSA
QAKAEDTQ
TLASVMYI
SLAHLYTS
CPSEKRLA
RAGKQPDI
LGKNWPQG
TQPVQNGA
AYRVASSN
SLDSKPVC
LLAIPAMQ
MVLVYPDL
DMQVASLV
TLDREEEG
SSGCDMKC
FWQYLEYL
NTTLSPML
PEQKALHE
QFQQPSQL
KFPEPFGS
RLYAIQPN
LWQLRFTT
VDSSESRQ
EGMSQKGK
ANNYGDWQ
YEVEYTLK
SVVYLPGL
AGTTTRPQ
LIINVQSG
NKVLKSPS
AECPYFFS
EQPLDKHT
LQSFRKKP
SRLTPKIQ
LREWQNCV
PASLDRKA
VQLFELPT
EKVSQADQ
ELANADYL
GKSSIQTS
RWSSHVPP
CGSKSPES
SVKQAGPS
LSVGSPVC
GAAKWSFI
CPGVGTQP
IDGSCFVI
EGSDNPFS
AGPEFFQA
QNTDNGNC
WLEARRTS
LELMSMFL
LREKVLSG
TKHNRPKL
GSQTKVSW
ADSLSVSL
EDKSTEQL
YFSTKSPP
LIHRPTYQ
ARTTPFIR
YPFKTSEN
LTLLPRAT
ASSEFVNI
ASNETEKK
RLTRANAS
NETNRSPP
GAEQLGIL
ELPNQRSI
EDGPLRDK
CVYPGGAS
RPEAILMR
FFVAGAQW
ADGRGSNG
PDGKELWL
PQVTLELD
GLANSPPT
ERVFAKEF
DWRGLMES
EKDYGHDW
KVYDESDG
YQEGLAQD
AKGMVDLA
EFQEPGTL
EVLEEPME
YLFRQREG
GGNVDARL
DTGSGGIN
TSVIDFVY
EEAQTNAQ
QCHAVPKG
HHKHEDMA
DAGKSNLK
RSCLSEEH
FRSGKGSL
MYDSEGRP
EGTTESRE
QLTKELAS
LVNELQGG
YLQDLLCN
QLSNANCK
VKRTTPTR
EGDRLSEF
QETVKGDP
VISGRQEN
LDFRLSLT
QMAKLSKE
SSKAPLES
PEKRINTR
DQLVPPTG
DRNNRGSR
KSHKISGK
AERPRMRF
ESRACRVK
IAEIRFMR
TGSSCGCT
SMEKLQNC
LEGIPRNN
VVVANEYY
KRNGPSTL
LNKVMKER
ESEYTSSK
WLPNMKKM
IGNAVKYV
MPIRRDLK
AEQCDSDG
KLRNRKCL
HEADALRP
SIGEDTTA
TEMQAHIS
LLRINLPF
DSEVQPHE
TRLSTNPE
KNNALKVR
KVLPTSDT
ELQECEHA
RSIELVSL
RCDTLRFE
LTASQDGT
HKGGVSSF
VPPPAAKN
KPASLIPR
VLDKPDDK
AQPSKDAE
LAFLCIAV
QPGDDTET
ESLGWTSL
NQFKHLRT
PHILFRWQ
EPGNCLRV
SGNPDFLP
FLWTAQSS
FQTDHWSY
LPLFDMRQ
VNTLQEPL
LGDVLHLS
CYATELQA
HEKQPHSI
LCYKRLID
ILMWTKDY
YGETGKVI
ICAHFHLW
TTTDEIEE
SPPNGPLL
HLEGEDCP
SYRGDEPR
RKEIEAGR
ETEPAQYT
QRVVHFDK
FDPGRSRV
SGQAFRQA
KIMCIISS
GNDRTPPD
FVQTESPH
EEAKNQLC
VSKNERLA
KDPQPGEE
AGLGPTGP
SYLKSGQG
TGRQPFVS
NLDLITGA
EIDKRSGV
VGVPADSS
YLLKKVCQ
LSQYDPPD
MLEQSCKG
QEVKQKSG
SALVLRLE
TDVPLYGG
FRLKRTRK
LCGFHCTL
DTRVNVND
GLRHPLFL
YLICPEMQ
VPRKALVQ
ESVQATQH
EKLNQGQE
ITFQDLDG
QNIKVLTE
PQSPHWAV
LHFQITDE
PGIIADDI
LAYHPVLI
SKEESAFP
GLQQTVSG
SQKNKVSG
RIDREEVE
VKVLVQRE
VFRSSVLV
NRLDSLHN
SFSEFLQI
MQGFLYMK
QKLEYTIP
GLSHSQQP
KLDEQSHL
AKPKIPQR
PEFSPADL
TYDIATIR
LCHEGDAL
PLRKDSTP
KAVRSNPR
VTQNSRKK
RASLFLWI
KALQGRSY
HRPTGANN
AHILPPLH
DMVTVHTR
SDSANGNL
CKLREIHT
NGVLTSNK
ERRQLGPL
EGETETFT
DQKSLEQR
DAKGNGQF
KITGYLRD
EPPEVSRL
AEQGRNAH
VAQKEKCT
NETKPEPK
VRPPEENL
SVGKPKIK
KCLTGGIG
NTPEDSRS
ALKVKKWH
EGEGEGRV
LSLNGQLV
PIKSQTWG
PILEVQHL
LYMAAGAV
SKLFLIYF
SHFAGVTV
STKSSPLE
ELDRLKAD
EVYMASFP
DRASSLTQ
EHVRPTSD
PTAVAKML
PVLGWIAG
GVDLGKSH
IDKMLNRV
AKPTAVLD
FEMFILAP
CSNVEIQE
DLQEEVHE
QLPKVDQN
ANISSLAY
KWYVLCQM
AKYDGLVR
PLLSRRSN
PESIAASL
IILVCHLE
VTQKKIRQ
YMEEYLAL
FKGDGNEL
QARACVPG
APMALLLE
SSRPLTMP
CCGDLLWY
LPYTGPNC
GNRPPAHS
IMTGFCAA
SNRWKEPP
SDNANPVT
VNTVITLY
HQFCPDEE
SCDGTDQK
LLFSGTKL
LLELNPRR
QQGTFQGF
SLLPFTRS
NAIHSISV
VTATKLQR
RTREGYRL
AFKGCFQY
TNTNDPTI
KSVELEAH
FYGDYTVD
VYNPEALG
ICQPPAMR
TVTSPLDN
VEGSLERG
PYQAATSP
LCVLFQLH
LCHNEKPI
LCFINEVV
VPLYVGEA
CISHGGIL
GELVEEVG
LAACDKQP
MQVSQYRP
VIQLGTQS
AKSELEAL
LCPGACQA
ALLAVDGA
TSVLQEEE
QGYSGASI
EQKPLSTR
PRVIMNHE
NFLAMTKD
CLMQASHI
EIFIQVAL
RKPWWRGA
SVSGGQVV
LKQDNKLL
LLGTNRTR
RDTLELPV
DDVADDKK
KSFPLRFI
EDVPCAGG
ALYQFPLE
SNCTEADP
NLPDWRYS
VKRGGVAR
CPPLTCSR
KESHPDLC
GNKQLYSP
LESDIFVA
NHQELQRQ
RVFQMHSA
QTQNLAAK
LPGRVNTL
SAASTPDS
DNALMLGW
ARGKALPI
NDGPQANT
KSTKYSYL
TDVCWHIS
GEVPCTDD
SAVNTAQD
LFKLIVNP
DFLATGTI
RRQTRGST
KVILALFK
RSLGALPP
VCGLTVIL
EKLKLKAR
ARREGNHP
ELERQVKP
LPEIAYTT
IGLVAESS
LTLYKPSM
IRMHAFSD
LSRLCTMN
HSLETGPF
LVEILHRP
KVVSKMPD
AQDQTHEG
SCYLPREI
QAGVSQAE
SLWTSEAF
PASLHFYQ
SVHPKQTE
PCIDANLL
RTVLTLTT
FGAKVAQD
NLKPYYPI
FRLIHQTF
HKMLKPWM
APQTDKYK
AKLRYSLG
GEGTAFLP
PMLTSFQI
SSPLSEWN
FHYQCYGV
AGHVALTC
SGATINPD
MTRKARRD
CLAHTTIH
LGRTETES
LSLSGLTH
GILDELPT
GLLLWHVP
LFKSSFWG
ESEQPPDK
PVLLSRPL
HLKMMINR
EMVRCPKG
PACRMNQS
MIIETLQV
ARDHLARM
VDCLEAML
LSSSRERK
AAILKNST
VFGLTGYA
LKLARLTA
QYIGAKHP
GRGFNASV
GEAICEKS
TTLLGRDP
NIFSPMQC
ELPVSVAC
GVQGTFEL
NDRDKLVT
SELELTAN
LVLREDGR
NPLRIVGL
SSFVLCAQ
GGGAWASP
LGSDRGQL
DWEIEVQQ
MCTKKKPC
SRGETASY
ISVASFNI
ILHSGSKS
RSADAIIG
NKSLTESP
PVQIDFHE
SEEDVERA
STILRSSL
GLFVELGL
APEEEYTE
LCEEENNV
PTYYFDTP
GKGSWEAS
ERVAYAGY
CDVAPSGG
HKKRLSSH
SLEAGPLS
FMLVNSPK
DKGVTLTT
EKTTAYEV
NESLPIPW
EGGNRKAV
GTGQACIT
LPNAVANV
LGDHPHEE
GFLKLEIT
HEAPNQFK
GNSDTGDL
IYREALRE
VLDHKTGV
NKGSFTDT
KAGSQGME
PGATMTSH
SDLSSTSM
EDDSQDVP
ELTGEKPV
LASGCKTE
PLELEQLT
RDKGLFPE
TRSGNTGG
VVRRDFQI
AGTFKKAL
SPYLVVAQ
QLSGAVEV
YSKIEISI
EGRIDEIT
DGVEFYMM
KQSKVSEE
SLMQLNPK
CAKIICRI
KDLLADKL
QYQTYRVQ
INYYMDLA
VGEIPVNK
HKLDISRG
CQHSILFL
FSLGMGKA
EVLEDLLY
RRGDVSQV
QEEQLLTQ
RSGSKLCT
KSVTPVQM
STGPSFAK
VLLWAWTV
EKKLVGGW
QQSVENDQ
VPEKDPFD
RVFGSKAV
ACGPEEIN
RIESTSSV
VSGESAEV
LGTEPAPI
REAKVEVS
TYRTRQHH
PLKIDATE
PVTHRAIL
DGLLFDEA
ALLNDLPL
QQDMVIAV
LELPGYSL
DETVSGPC
NGAKQLGS
KGPESHPD
TVALFLLQ
PVRDICAK
LRVESFLK
KTSNQRWA
GPMGTKRT
ASVTVGVG
PLQEHTEK
HHSRRERA
GPRILNED
RTGIMEDS
KDALLENV
EMHIQDLW
KAAGLGTV
NAMSNSAG
TEYLYEIQ
NPRINTRS
HEDSCMFF
FNRNAHHD
PKIIPKWT
FKPPLGFA
IPNYSLKS
LLNEPSNQ
FSVASARS
DSWDFSEK
AVKAHTCP
PLAMGGAY
TYLKQETL
RRPAVKMM
LASTLKIA
SCDLSSQV
DSSDLDCL
MIKRTAIL
PKTSPCET
DPRMGVAG
NKARQHIK
GLGSAEAE
RHGALSVL
KADKTYCV
TPCACEVT
TVDHAPER
TSSVYMTL
PKNSKLEM
LEGLPPNN
DTQSEYAE
VNWMVCGA
AKKRGPGK
TEHPGIIS
WPNGDLTL
PSVEAMSG
TMQVRNFI
KCSVIVLL
LDDLSLID
AHILAFHG
IDESPYLL
SGKIGVQN
FMGMTGLR
KLYAGLSE
IYSYLIYL
ELPMDSTL
GKLPERRM
SKLYRHLA
RNRLLECK
SAEADGTL
MGGDHLVY
AEISLQHR
RQINTFEH
PAISPAPR
TRLSTNLE
LPFWQSNL
DFVSRAVN
FQKMLGEH
SLTTENQL
LCLTYEVV
SNGTTTDS
MGDLGHKS
IQGDPPLT
KMAKYNWR
SAAIHGDV
FKQEHPAF
RRRDQFRC
NMISDTLR
RPRSISTC
VALRRYPM
FVCIGFFA
TASPAYGN
STLNSAFK
GSVQRLCP
LHGHLYNK
AFVPSATL
LGEVGHCQ
GGPSPKAV
AQPKEEET
KDSVLLVK
GAKRMANE
LGKLSGPQ
DRNFRCIG
TFDDKQGL
SLPVINPY
WYAALGRG
LLKKSACL
LDLHQLKA
GAALEQKQ
PESEKFLE
WSQVLCAM
PSVLNKNQ
NKKTLDLQ
LSHSLPKC
VSEDPEPS
RCSLLYTF
DSAQDFKL
QHIFYGTR
QKGKSANT
DPSILLDK
VEGRKDPG
EPEEFIAH
LFSCADLP
SEYDLDLK
QEVYKREC
SVSMEIAQ
NLGFENLL
QPCVGDEH
NTKKYLML
GGNKDISN
YSFGHQSS
SLQGGGFA
ETAVYLGQ
VEKDGLKT
LEHQASRL
LLRESGFE
KSCETIVL
CEDDQVGC
MSGTRTNI
YGEATCQN
LLEERKLR
LPPIHTQI
PPLGKLVL
LSEQFLLQ
GSAWKSSS
HTYQQMWL
GQLMSGTK
GVGPCVDP
FKSGNAVD
EVLVVTAG
RRYEIPEP
LMVGQFHS
NQRSCSDM
CKRAECLI
DFRESALR
PSLVDIGQ
PDVSQLAA
RRSASRLV
RMAENPLT
EQEASNKN
TLLLSILF
VVMDMSLY
SLLHKEWE
KMAGLNNH
NGSPSSED
NIVDCMPR
TLGLLIAT
PGERQELH
SLKIKKVV
KGQQKTAV
ELNYRVST
QKCPRLVP
KSSASAMV
ERVTYVEE
TGFTSPDD
EGENESHS
FFKESFDM
CQKSKSSQ
SDLPRHRV
LDDASLHF
LSMCNEHE
PEKEYASR
SNWLNQPF
PCTSEILK
KLLLQTLN
QPIQPSNS
GDLFVQLP
RPKSTRLN
VLGVVELN
ALSLLAES
RMFNLSSH
ETQGHSDG
FGEKVGQN
PYNPIYPL
EVQTCRIT
LVFYIFEL
GLFYGIGM
RKASGGTL
TNYCDCAT
SLFPFPKN
QITKQSLF
MIWSTFET
DAGLVCSK
EITPFTLN
WFRSNTKT
LAKGGLKP
RTLNECLS
LDQYQIQV
EYDACGEW
KRDLLRAV
VLLETRKP
QEYLPSWP
FGNAMPFN
VPSCNLFS
GRFELPTG
QVKQEGTV
ETAIQRVF
AHLKWKAN
FKEGQGKV
RRIDPHIV
SSENQFNL
LHSVGAQL
LFSVLSLL
AVPEDQRK
AKKPSGLV
SGPIFHRT
TQALKSFK
LVLNSARL
RCGKEERH
RLSGSVTD
VTVGKKLS
IEPPQKRS
ASDETNQE
ESYTTGNG
LTITMEPM
ILELACKL
HSTPQPLQ
QTRKPSRN
IMGHGDLW
IGIEAKVT
MCIKYNEM
ENERVKES
SEYGLALQ
KASSFAGK
KSSQVQFT
KSLDAITN
IVHLVRFE
RTREKSSR
QKKLYEKN
CTQTLLNA
GYLSDMAI
LPHFKTAS
SQEGVAKV
WAATHHRP
YFPSLVSS
GQQADDYI
RIMQYCAV
GEGDLMHS
EEWIKLSS
TFLHKAHQ
HHHKGELL
VCIDPIQM
ELVLCPLT
GYLIDTPP
LTELFLSC
ELVNSKTD
KTPSEFEE
NGRSRIVT
SFPASISQ
GREPMDTS
RTLSKINW
DEETLYTT
KIESKDLE
FERYSLAP
PSGLYRRW
VVRIGTYL
KTVLVGAY
GGKKPAPE
SASVERCE
PERALCFP
KPLDPIFT
DNAPREFN
LPGCCATV
NRLVCKHK
GACGGFMV
IRLPEREH
PAKGMSKN
FLRTAHGP
PLFPGFLV
WFSAATQA
SHRWAGDM
DSMRSIED
PSAASREM
GKRTLEIK
SDLDLRDL
KASHQQQV
LSANVRSN
RVTGEFGA
AILVAMLL
PAADKGDN
SSSKKAFG
GEPMNFGL
KDTTRKTP
ILEPAEDK
PTSLIGHD
LWPKYGEV
KTTFLACL
QKYSVALR
TMHTRFLP
LANLKPLG
IPQMSFDD
VLDGNKLY
TKLTARLV
REYSFKDM
AEPTLKYV
SSSQSVTG
EKTFCFAE
GLVERGAE
EVPCRFGT
CLWDESEV
KVVSSATD
CPVELALI
KMDMETMD
HTKESRPG
GVHIDLDS
PQKLVGPL
FQGLGSSH
EASEQLEV
LEEKSAVY
AIISLGIE
GSWQPTAP
ELVGKANL
SESAPGVE
TFEPCLDD
GAAINTDC
VFKETSNL
QKLPFGVE
ATQAADSA
RGMFFPVM
GGLSGYYA
VGADGIPY
THGKRPVS
TLVTSPLT
QDIFLVVE
EELWSVKA
MDSVSEWP
TSDQCKLS
RMEILGPQ
HGSSLAEK
TELSYRTA
NGGSQLQQ
RLGWRTAK
GPSPIIQL
ALLWPGGG
VKTALDME
HLCNTGRT
IKASTIKT
SEVRLMGG
KNESFQFL
DADYHQHK
SGLAEMRF
AVCFKKLM
MPFEKENA
RQFSKQFL
ETKEQLLP
KIINRSGG
MKVRFPPE
HTENLLPD
KSSWPDSP
NNGAWVCN
