## Supplementary Table 4 for "Sensitive identification of known and unknown protease activities by unsupervised linear motif deconvolution"

### Sheet: MixedProtease+Noise
Supplementary Table S4. Mixed MEROPS protease data set. Input sequence for mixed data set plus noise, and individual protease
Mixed MEROPS protease data plus noise
GGAALGVC
ITMKTFSK
VHQLEQEQ
LARVQALG
QVNAILPA
FFYKLRLS
VNHSAHVG
HTVGRAAG
LLGRETLG
LLQFSEVL
TVFFVLIL
GTTWTQEI
PLESNDEK
EERASHYE
GSNQPTNP
GLFLSTLN
LQPAVFPC
LDDDESEG
IHTGEKPY
PRDGAFLI
SAKANMTL
EQGNYSKR
IDKSVMES
RRQGIPNE
NTSKTKKH
ETYPQTPP
RTLSTFKN
ILTAFQKK
QLDFASKR
RGNPRLNF
FKKPHQHS
PLLEEDPN
AGLLVDQS
RPGAAGTQ
VGLEQLRR
AIQSVSAW
NNLSTVEV
GTKAKKGR
TRFTEKKH
CFYPEPRN
ARAFLAEV
DSGKTELF
RMNKEVKD
SYPTSWLS
GVTRAVDL
AQTLLASE
FSQVSKND
LADVMAQT
HRAEVRKA
KPTKNLPL
SAERLEES
GKVTCFLR
ALGLPTVK
PTPRLPFV
RWIPLINE
PSSEASEH
RCDESNFR
DPAQHEKL
KQRKQSVY
AHQMCFRD
PAHSPAKQ
AALKVVRL
EPVTELAP
GAAEGVSA
LYKKHAET
VVLTLILA
AIGIISGL
LTSLKGSA
LQRAEPPK
MTTLLSYE
ENRRAFLK
SGGSVSTR
RTLAFRGG
SEADKSAL
EGPFNIES
VKSSVFPW
YGTMISMY
ELYFAHHN
HCSLNELE
TGIPEDAT
SLSCPVPS
HESYLWSC
GGRMTAPK
AGPGDETT
LLGSLVLL
KTISFSGC
VASAGSLF
EDVSTYPV
LANSHIVS
LELNAQFL
DPRLLYIG
ADNGTTGK
QHNPKDGS
HGLAISPG
IDHILDAL
IALKGVCR
WPDMCSLP
LGIWVDPI
PGCDNVCY
PHTILSML
LNGLEAVG
KKGLSAEE
SARETSPQ
ARLKKLMT
GPTALLAH
GTALPRVG
ICGCTRIK
QATVELET
ISCRSSQS
ETLKAAFA
YNWPGIVS
PLELEQTI
VPTGPATT
PNSLSAPT
RPGPSASA
GQIFGAFS
SFSPLVEE
VPQDASTK
QKLTNAIS
VGGGGERD
KMSQKGKR
TGKAKITG
AKEESEST
KGQGCPST
PSERTTPL
PSVSKLKP
TVLKHLRA
QAVAKLLI
EGDIPVLL
TLNVRYES
DLYVQTLQ
NFHNCNNS
QYQRLHFF
QVGIVDQV
WNSQKDLL
LHLSLSEQ
AWPPRARA
SQVYGEIF
GAFFAGDL
PFCRALFK
EGPVLEPV
KKTFRQYG
LCDIKPQI
IPAIYSDP
FCCLGGWL
QQRPPPQG
STNLKTHI
PGSIIGPQ
PGAVKLEK
IHEYLSAF
DRTFQKWA
LKSDLEKA
EGGKTKCL
EQMLTALD
KHNLRHRY
SLPSRKLV
YGYGPYQP
AFPFIYTP
AQWHDEQG
HRVKTEPP
AQFSDFLG
ELEEILDV
VTHWIQEG
VPSPVVLS
PRHRSVGI
FITYSYMI
LVMKGAPE
PNFEAEKE
LRFGCLSC
TLWVAGIF
GNFWAVDV
APQQTGAF
FISCATDF
VVMDPALA
GGVFITTA
LEHLQTVK
AAANAARE
SSSAQATS
RNTDQTYW
EKLLLISN
WPSPLGDS
FQTDSQES
FKSRLVEL
SWDSMPSS
APMLLAEN
ALPVPRPL
QTVNRGGG
LIKCLPIF
GRPINVQY
DWRILYPE
RRVSVTAV
VQDMDHEN
HYMFSALR
VEVAEKVQ
VKEGSKIR
SEKPNFNT
HVYTFRSV
CGFIHLVI
LDAPKLAG
EMAVAADA
SISTRGRT
EETAVSPR
ALSAAVEK
SLQSRART
HMSDNRSM
AEKAGKRG
QVHGSGCH
VGACGKFY
LSAIVRPS
FIFKYSAK
NYHQHNSA
TTPALLQP
RKERRPSM
CSLRGAPA
IFAGYETT
GLYYKSLR
TLEGNQIF
AALLAYHR
KTFGLGLT
VLSSNLRH
VASGTKCG
DLLLLELY
WSFFMYGS
FQFLYPKT
SPCSELLL
KENVAETE
AEVDTFMF
GLAQLLVD
LLAFLLDG
DLVPETHR
KGNLREYL
ERNGPDTN
EMSGGQTN
ELDDVYDG
SDFKRKMP
GDSDDGED
LRTQGPAA
DARPAFGG
LYTNLPAS
ETIVLKEG
RREYQRQD
SHSLSEYS
CGLLGSIL
FPQHVLSQ
PGLDSDGL
PQNESRPS
LGALGFSV
LNLVDSLS
EIAKSPHS
RIASHDFD
FHVCPWRR
QCSRDHSM
TTVIVPKM
EGGGRERC
HLVLRLRG
TAHGKFFN
VLDQKVYV
WAHVAVRL
PFEIQGIA
TKQEHFPD
LSSTPDHS
AERLAIRA
SLSVVVSL
KYLKSIIN
VKRKLAAH
RAEKAMVD
HTSMSEFI
RTMEWVQT
ICGYHSQD
MIAAVDTD
VLKSTFPL
AAHCVDYQ
GIRPAGAL
LCRPRRGC
EKFLCVKS
GAVFPGCY
FLCTGLSC
VDCVNKTE
PDGSHFDV
RLRRQLAK
QMGPKKEP
LGSGKEEL
KGVQFALK
PSTCGVKP
RLALGLGF
FGKSSTLT
AVVALASR
AFEIFSTF
RQPAEAGV
IKEIASMR
SHIDAPKD
KNEKLQAV
HRPLPKAM
AFRAMEKL
TTAEFLAY
VGRPIPTP
GTHGGTLS
FILLFSRQ
RAHLKAEA
LTLEKVFR
AAAAAGSG
AAAAAKAA
AAAAGSGA
AAAAKAAA
AAAAKSAA
AAAAYKAA
AAAGLGAG
AAAGSGAG
AAATTAAP
AAAVLREL
AAGLGGVL
AAKAQLRA
AAPGSAAP
AARPGFGL
AASAASGS
AASGLVGQ
AASGSPGP
AATGGVFD
AAVGGVAS
AAVGGVFD
ADSDIVPP
AELDTLSE
AEVDGDDD
AFAHITGG
AFCLSEDA
AFIGGLAA
AFSAFVGQ
AFVNQHLC
AGDTHLGG
AGIQVVGD
AGLGALGG
AGSGGPGG
AGVEMAGQ
AGVSISVV
AGWMGLDC
AHSSMVGV
AIICGSGL
AIIGLMVG
AIPGGVPG
AKAAKYGA
AKAAQFGL
ALIQMGSV
ALLQYADP
ALNCVVGS
ALTGGIGF
ALVLGGFA
APAAGAAP
APAAGSAP
APEAILSK
APLKPAKS
APQPSHIS
APSLVAPA
APSWFDTG
APTSFLPP
APVAAATT
APVCAVVG
AQAQLGCP
AQFGLVGA
AQLRAAAG
AQRDSHLG
ARPGFGLS
ARSSPPWF
ASAELALG
ASSGTSGD
ATITGLEP
ATQGAAAA
ATQTIAAA
ATYNVIVE
AVPGVLGG
AVSAAPGS
AVSELAGH
AVSMFLGA
AVVGGILA
AYRRFYGP
CGFDFTGA
CGSHLVEA
CHACIGGT
CLLDSSGM
CMTTVSWD
CNINLLPL
CNVGAGGP
CPVTYGQC
CVFSNQGG
CVVHYTGM
DAVSGMGV
DCMDVNVR
DDDDDEEE
DDDKIVGG
DDEDDEED
DDPDAANY
DDVDLEQV
DDWDRDLL
DEDDDEGE
DEDDEEDG
DEDDKTVL
DEDDPTAD
DEEDGEPP
DEHGFISR
DELDAIAP
DELDSIAK
DEVDVDGT
DGFLVGGA
DGLDGPTY
DGYGFTTD
DGYGSHGP
DHMDRLPR
DIMEPKVP
DISELRKD
DLAGNSEV
DMVDSPQL
DPLTITSS
DQLMAFGG
DQPDAACH
DQTDSSGQ
DQTDSWNH
DQWDALGS
DQWDNLGA
DRDKLFGF
DRHDGTSN
DSGYEVHH
DSLADQAA
DSYDSFGE
DTVSVIGG
DVIEVHGK
DVPDCKKT
DVVDNQTE
DYLQGSGE
EAAAGAGA
EAINSLGG
EAIPMSIP
EALLSSAV
EALYLVCG
EDDDDDEE
EDDDEGEE
EDEDDDEG
EDEDDKTV
EDIDAGAI
EDIDEEGD
EDNDDDLY
EDPDSEQT
EDVDPMAA
EDWDRDLL
EDYDRRNE
EEADGGLK
EEDDDDDE
EEDDEDDE
EEDDPVPE
EEEDAPAV
EEEDGKLK
EEEDPAPS
EEFDETTA
EEGDEDEG
EEMDECEQ
EEMDKLLD
EEMDVGTD
EESDDEAA
EETDGIAY
EEVDESKK
EEVSVSGF
EEYDVIVL
EFQFLIGD
EGPAVVGQ
EIFGTIGM
EIMGCTGC
ELAQIAGR
ELFEALGI
ELIGAATA
ELIGSGGF
ELLTHSTT
ELQGFLAA
ELRCMCIK
ELVSSSSS
EMVALNPD
ENDDGGFS
EPKKLEEN
EPLQFRVP
EPQPYPGA
EPTGLEAT
ESAASTGQ
ETALLSSG
ETSQQEAS
EVDLLIGS
EVHGKHEE
EVHHQKLV
EVVNTHGP
EWGRSGKD
EYFGGFGE
EYFSWEGA
FAAQMAGG
FAEDVGSN
FDSGFGGG
FEGDDGFC
FESDLAAH
FEYDGKIN
FFAEDVGS
FFGEHLLE
FFKNIVTP
FFLGASLK
FFSFLGEA
FGYHAGGW
FHRKYRIP
FIGGLSFE
FLAAGTHL
FLLNASGS
FLPGSVGI
FLVGGASL
FMKGLSKA
FNALFAQG
FNALGGWG
FPGDLRTN
FPLATYAP
FPMFKRGR
FPSLLTHN
FPVNHGAS
FPVTTQGS
FQALLQYA
FSVCVLGD
FSVNLDVK
FTAVAQTD
GAAAAAGS
GAAGARGN
GAAGKAGY
GAAGLGGL
GAAGLGGV
GAAGSAGG
GAAGVKGD
GAGLGALG
GAGVPGFG
GAILAQGI
GALVPGGV
GAMFLEAI
GANPVQVE
GAPGFPGP
GAPGLRGG
GAPGLRGL
GAPGNRGF
GAPTFNVT
GAQGLQGP
GARGIQGP
GARGLTGR
GAVAVSAA
GAVVTGVT
GCITIIGG
GCTATLGN
GEDDEETG
GEEDDDDD
GEEDEDDD
GEEDEEAL
GEEDEGED
GEHLLESD
GERGFFYT
GESDLGGG
GETDWKVI
GEYDYVTN
GFASSSGK
GFVTFDDH
GFVTFSSM
GGAGAAGG
GGAGGAGG
GGAVVTGV
GGIGFIHH
GGIGMGLG
GGLGALGG
GGLGVSAG
GGPTVTAG
GGSGGIGY
GGSLGLGL
GGTGFAGI
GGVHISGL
GGVVGAGP
GGVVIATV
GHRGFTGL
GHVLAAGC
GILGYTEH
GISCMNTT
GIVTSSAG
GLCAIAQA
GLGALGGG
GLGALGGV
GLGVGGLG
GLGVSAGA
GLHGFHVH
GLLLGDVA
GLPYTTGK
GLRGLPGK
GLSEMRLE
GLYQGAGG
GNFGFGDS
GNFGGSFA
GNTGFSGI
GPAAAAAA
GPAAAQGS
GPAAAVLR
GPAGAAGA
GPAGANGE
GPAGASGN
GPAGEEGK
GPAGERGE
GPAGFAGP
GPAGLGGL
GPAGQPGD
GPAGQQGA
GPALLLLQ
GPATVGGI
GPDGLTAF
GPEGAQGP
GPEGLRVG
GPFLIADK
GPGGVAAA
GPGGVAGA
GPGGVVGP
GPHLLVEA
GPKGANGD
GPKGARGD
GPKGDKGE
GPKGQKGD
GPKGQTGE
GPLGARGI
GPLPAKDI
GPPGAAGT
GPPGAIGP
GPPGATGF
GPPGERGA
GPPGFASS
GPPGIVIG
GPPGKDGT
GPPGKLGP
GPPGKNGE
GPPGLQGM
GPPGLRGD
GPPGLTGP
GPPGMPGV
GPPGPAGF
GPPGSNGN
GPPGVAGP
GPPGVVGP
GPQAAAAA
GPQCSKVE
GPQGARGF
GPQGARGQ
GPQGFQGN
GPQGLAGQ
GPQGLQGL
GPQGVKGE
GPRGERGF
GPRGLPGE
GPRGLPGT
GPRKQVSG
GPSGDQGA
GPSGFQGL
GPSGKDGA
GPSGLAGP
GPSGRDGL
GPTGKQGD
GPTGVTGP
GPVEVFIT
GPVQGIIN
GPVSAVLT
GPYGGGNY
GQAGVQIG
GQFALSGS
GQPGSPGS
GQRGIVGL
GQSQNTGY
GQVCLPVI
GSFAGSFG
GSFGGAGG
GSKYLATA
GSPGYQGP
GSSGGSGA
GSVGITDP
GSVTSVGS
GTAGYLGQ
GTAQSVGC
GTSTISSE
GTTGSGAG
GVAAIGGA
GVALLFGG
GVFYPGAG
GVGGLGGI
GVGGLGVP
GVLGGLGA
GVPGGVFY
GVVAGILV
GVVEVDAA
GVWAAEAI
GWHAIIVD
GWVTQIAT
GYHAGGWG
GYPIKAPK
GYSMAYGP
GYSQSYGG
GYTQSPGG
GYVLHIGT
HARGNYDA
HCLELGHT
HEKDVLEW
HFEDADNI
HFHWGSLD
HFNALGGW
HHQKLVFF
HIADLAGN
HIETGGGQ
HIQAENGP
HPATGTGA
HPIQWNAP
HPKNIQSL
HPVELLAR
HRKYRIPA
HSSGIVAD
HVSTGGGA
IADLVVGL
IDEDDPTA
IDEDFRDG
IDPDAKVE
IDVDVSKP
IEEDFRDG
IESEVVAG
IETDKATI
IETDSGVD
IEVGLVVG
IEYDKLRK
IFSGSSHQ
IFVGGLNP
IFVGGLSA
IGAALVLG
IGMGLGPG
IGPATVGG
IHIQAENG
IIGLMVGG
IIWGNHSS
ILAAANPI
ILAGLGFD
ILAQATSD
ILAQGILD
ILAQITGT
ILAQVVGD
ILIANTGM
ILIQDGSQ
ILISLATG
ILTLLQGV
ILVDTASP
ILVGDVGQ
INVGLTSI
IPAGWMGL
IPCDFLIP
IPENFFGV
IPGGVVGA
IQADSGPI
IQFDSEKG
IQPDGQMP
ISAGYAPV
ISLGLPVG
ISMLIALP
ISSQLGPI
ITGLTILN
ITSSLSSD
IVAAGVGE
IVENLLAN
IVIGYQSH
IVLDGTDN
IVTPRTPP
IVTSSAGT
IYWGTATT
KAAAKAAQ
KAAAKFGA
KERDKEVS
KESDDPMA
KIEVSEDG
KITRSENL
KKNKDIVT
KLSGFSFK
KLYTLVLT
KPAALAAA
KPAKSARS
KPAVTAAP
KPLHSSGI
KPLMGVIY
KPMQFLGD
KPNMVTPG
KPQQFFGL
KPSQMQVT
KPSYGSGY
KPVGLVGV
KPVGSLAG
KPVSLSYR
KRLCGTFL
KSFKLSGF
KVLGITDM
KVLKVRKS
KVRKSQRS
LAAAILGG
LAFHGILL
LATQLTGP
LDADAVSP
LDGDKLVH
LDSDLYAE
LEADRMAA
LEDDVVGD
LEEDDEDD
LEGDDDTS
LEGDHQLI
LEKDSEGL
LEKDYEEV
LELDTIKN
LEVDCYRA
LFAQGNYS
LFIGGLSF
LFPTSTSL
LFVEALGQ
LFVGGLDW
LGAQLADL
LGFLQRSS
LGPKGQTG
LGVMQGPM
LGYPIKAP
LHVTYAGA
LIAGIQHS
LIQDGSQN
LISLATGH
LKAVSKER
LKPAKSAR
LKPGLNVV
LLAAQNPL
LLAEMLGD
LLCGAAIG
LLESDLFP
LLGFLQRS
LLHACAHN
LLIGGQAW
LLLLLVGG
LLVGAGAI
LLVTASQC
LMTTVHAI
LMVGGVVI
LPGGYGLP
LPHGLGGI
LPRAVIDD
LPRHRDTG
LPRSAKEL
LPSGLGCS
LPSLQMAD
LPVDFVTA
LPVGAVIN
LPVNVTDY
LPYGYGPG
LPYTTGKL
LQDEWDAV
LSKKVKNM
LSLPETGE
LSPFYLRP
LSQNLVVK
LSRFSWGA
LTFSCLGG
LVASLAEP
LVCGERGF
LVEALYLV
LVFFAEDV
LVYMVTGN
LYAELRCM
LYVSNLGI
MASTFIGN
MDIAIHHP
MDVFMKGL
MFQIYQTS
MFSGGIGS
MFVGGLSW
MGAGLGHG
MGAMAKPD
MGLAMGGG
MIAGQVLD
MISNLQVF
MLEMNMAI
MLNGFGTV
MMHGGTGF
MMLGTEGG
MMMGGGGS
MPLVSSGV
MREANYIG
MSYNLLGF
MTHGNTGF
MVVTFAPV
MVYMFQYD
MWRAYSDM
NALGGWGE
NASLLGGG
NDTDANPR
NEDDTFLV
NEEDKENQ
NEIDRLNE
NELDYYDS
NFAAQMAG
NFFGVGGE
NKDIVTVA
NKGAIIGL
NLVTGDHI
NMVQTAVV
NNVMSGGT
NPFASVGS
NPKSKQAR
NPLENSGF
NPLGGFVH
NPVQVEVG
NQVALNPQ
NSCGTIGL
NSFGLRFG
NSLGVNPH
NSYTIKGL
NTAGCTSA
NTQGLIFV
NVAGLVLA
NVYHQINH
NWMNSLGV
NYATVISH
NYIGSDKY
NYYGYGDY
PAAAVLRE
PAAGAAPA
PALLLLQK
PEADDIQY
PEDDGYFV
PEEDWDRD
PEFDGKRF
PEIDITCW
PEYAYGSA
PFFPFHSP
PFNTVQGD
PGAGLGAL
PGAIPGGV
PGFAFVEF
PGGVWAAE
PGPGGFGA
PGPGIQGD
PGTTGSGA
PGVACSVS
PHGIASVL
PLAAAVGG
PLAGHVGF
PLAGTDGE
PLAGTNGE
PLATYAPV
PLKPAKSA
PLMGVIYV
PLSQAQGH
PMKRLTLG
PNFCGIFN
PNFGFVVF
PPERPPPP
PPGAYHGA
PPGGPAPE
PPIGGAGP
PPIGTVGL
PPLKLMHS
PPSFHLGG
PPSFLRAP
PPTLHLVP
PPTLIHGQ
PPTNLHLE
PPYFVALV
PQVGVAFP
PQYGHPPP
PRFKIIGG
PSFHLGGP
PSLTVQWL
PSSGSAGG
PTHAWSGG
PTSTSLSP
PTVGSFGF
PVCAVVGG
PVSAVLTE
PVVAMVWE
QAAAAAAA
QALGSSGT
QAVDVVGQ
QAVGLVQG
QAVLGAGL
QEADEATL
QEDDWDRD
QEFMILPV
QEGDKVVI
QERDPSKI
QETAVAPS
QEYDESGP
QFFGLMGK
QFSCTLGE
QGAAAAAG
QGAGGPGP
QGPKGDPG
QIACGISQ
QIHDLVLV
QISAGYAP
QLAALSQG
QLAQATGK
QLGVMQGP
QLLCGAAI
QLLQANPI
QLMAFGGS
QLRAAAGL
QMLGSLGG
QPISSVGK
QQAQAAGA
QQFQGYGQ
QQGAIGSP
QQSSYPGY
QRFFGHGA
QSHQVTGN
QSLEVIGK
QSLHNIGS
QSTLVLFP
QSVNVKSP
QTYPSSSG
QVFHGSCI
QVLGGAEA
QWLGAPVP
QWQMSLGT
QYLGMSCD
RAFALWSA
RAIHIQAE
RAKRFASL
RASDYKSA
REAASGNF
REANYIGS
REVDIGIP
RGLSLSRF
RHFNALGG
RIKKIVQK
RLFDQFFG
RPAGLPEK
RTIPITRE
RVAEMRGE
SCRHLQFI
SCWAFGAV
SDLGLKSV
SEADLVDV
SEAKLTGI
SEAPQPPE
SEHGLVVI
SEIDLFNI
SEMRLEKD
SETGIIGI
SFAGSFGG
SFFSFLGE
SGAGSGGP
SGAGTGGG
SGFGFINS
SHVSTGGG
SICSLYQL
SISSSVSV
SKMQQNGY
SLAEAVGS
SLFSSIGE
SLHNIGSV
SLICNVGA
SLLGGGGV
SLNHYAGY
SLPLLAGG
SLVASLAE
SLYQLENY
SLYQSAGV
SMAEVDAA
SPAGSAAI
SPEAQAAA
SPEELKVK
SPFQFTVG
SPFYLRPP
SPHGIASV
SPSRLFDQ
SPVAVSQS
SSIGVVGT
STHGLAIL
STIGLNQP
SVISLSGD
SVLGMLQL
SVYTVKDD
TAAAGTGG
TAATGGVF
TARPWRAD
TASAGIQV
TAVAQKTV
TCTTVAFT
TDDDKYKI
TDEDEELS
TDTDTADQ
TDVDKWFH
TEADKRLS
TEEDGVPS
TEHQVVSS
TEMDGMST
TENDIKDI
TEQDEDEE
TETDAFYK
TEVDAASV
TFLRLAAL
TFNTSTGG
TFSCLGGS
TFVNITPA
TGFGMIYD
TIAAFLGG
TIDNSQGA
TIPGKPGA
TKPGTTGS
TLDMQSGI
TLKAMRTP
TLLQGVHQ
TLSGTAPA
TLSKIFKL
TLTDSSML
TLTGTAAL
TLTTVQGI
TNIKKWKE
TNLHLEAN
TPAAAAAK
TPALVFGK
TPPPSQGK
TQGDEAEA
TQSGIAGG
TSLGTWGS
TVADSGTN
TVAGLAGK
TVSHYAVG
VAAAAKSA
VAAATTAA
VAAGLVSP
VAATPTSL
VAKDVDLE
VALDFEQE
VAPDTVIH
VAPPPVVL
VATELRCQ
VAVLGASG
VAVLISGT
VAVSAAPG
VDSDDLPL
VDVDGTVE
VDVDSGIE
VECDSLVP
VEEDDPVP
VEEDEYKA
VEEDLGKS
VEIDNGKQ
VEKDGLIL
VELDVAKP
VEMDAAPG
VEMDSLSE
VENDRQGE
VEQDAQAL
VERDNLAQ
VETDFVEV
VETDKATV
VETDPSPY
VEVDAAVT
VEVDAPKS
VEVDGTSL
VEVDSGRQ
VFLDPNIL
VFNDMKVR
VFNDVRLL
VFTDLASV
VFVDLEPT
VFVGGLSP
VGADLAAL
VGEDVPDA
VGMALGHR
VGQAGVQI
VGSDEEEE
VGTDEEEE
VGTDEEET
VGVDSVEA
VGYDDIGG
VHFDSTAT
VHFFKNIV
VHNLVQAH
VIADPRGN
VIATLKDG
VIEDHSNR
VIEVHGKH
VIHDNFGI
VIKDDIWP
VKCDPRHG
VKFDESEK
VKKDQLGK
VKMDAEFR
VLAAANPI
VLAQNSGF
VLATVTKP
VLGGAEAG
VLGGLGAL
VLIEHIGN
VLISGTGS
VLMGSTSD
VLRELRCV
VLSDDTCS
VLSGTIHA
VLTGVAGE
VLTTVNGQ
VLVAGITP
VMVELLGS
VNEGLNQP
VNQHLCGS
VNVANVGA
VPEALMYP
VPGALAAA
VPGGLAGA
VPGGVFYP
VPGVLGGL
VPKDVNAA
VPLYDTLG
VPTDVDKW
VPYGLGSP
VQFGHAGA
VQTGITAA
VRADDEVD
VRKSQRSR
VRTDTGEP
VSAVLTEL
VSDDEAEE
VSIQGGGI
VSLDGDKL
VSSDFNSD
VSSDKEVR
VSWDSGGS
VTGVTAVA
VTMDDFRW
VTNVGGAV
VTQHAVGI
VVAAAEKT
VVAMVWEG
VVASLKNG
VVGDTSGY
VVLMGSTS
VVTGVTAV
VVTNAAGG
VVVLMGST
VYRDETAV
VYVGNLGN
WESDSNEF
WLSGLTCT
WLVLGTHT
WPFMVVND
WPFQVIND
YAYGATGH
YEKDDKLT
YENDPKTF
YGLPYTTG
YHAGGWGK
YIWNYGAI
YLAEFATG
YLIAGIQH
YLKRLCGT
YPGAGLGA
YVATLGVE
IALIKLSR
GSTCGLGS
HCGSLSRS
EPLDACYL
SSSINDIS
MIPKLKTR
VLEAEKQQ
AVGLAILW
QMLINADS
RDAGATPS
HSGEKPFL
AGTCPAAP
PPAPAPAP
DLRFVACQ
PDGWELIE
EDPNVEDQ
SPPKPTVF
ASMMFQYF
NYQTNKAK
QIADRAAH
RALQLVRA
AISGDSVS
GQRRKMAQ
NINMQSNP
QDRSPAPT
HYHENIAA
AGNDKWSI
LRRQFPGS
RIRKVPKG
AVVDEGDV
TRRSKGKN
QPECKKRL
YLVWTCCL
LPLSCQEV
LYPYLEDI
KSPTDWAL
QVILEALA
PCRRPVCC
WYQQWKDF
MGRVSKKA
RVPLDIKR
SSTYDVEM
HSFLEPEA
PQEPCIPK
PLDLINYI
NGREFSLW
SGLIALCG
LPGHHPSS
ESLRLHPP
IQVGVVQY
AFSKSGRL
TTSRCPQK
QDENLSKT
NALPHATL
EINPASVH
EYLLFTMI
LSLLGDGD
TYENWAKA
RIDRTMIG
NQVLVCER
LNLCTSCH
DPRLHTPM
RPRRYVQP
ARSADLAL
RFLRSMFA
SDGLIHNS
PILKLACA
SGLGTEPL
LGILAPLS
SLLGKSSD
NDILGELV
AEKKSGFW
MKRLRLDS
HLLQSKSE
HGYKDWFG
SRSWPASP
ALEQLFVV
VIKYEYHV
VAWVREEV
ENRKNMLL
PGALFHLY
FLNYRKDG
GIAPKAIV
YCNSSTDR
AVRWAPVG
ENGTQILR
YVPCWPEP
KPGVIGGS
TPPRIQKE
RLEDKCLE
FTDPTEFL
LTGRKIIV
PRAMGPEN
YAPGTLPD
ELTEGREK
LEFSQVNN
IQMLEICI
IEDEDSFR
GNARPSAP
GGYTFCGL
PSQGGNKP
ASAVCIVL
SPVLWLYE
AENLILRL
SFHQGCTI
RARAQAEI
VGVAELLF
GCHCSPKA
VAFCLKRN
SKERIREL
SIEDGQIP
SKKQEIGT
DMKENPKR
NFSELQSQ
IGGPRSTL
SQITIDVF
AYMHGFFM
VIHYDDAA
LALGLMAL
GIMGSFTV
VDAAMNAR
EVEPQGVI
PQGAPGLS
TKSIDDGE
AIENPAAF
VAVDFSRE
LMDVDCES
TEVTARME
VPEFVWLA
AAKKKHEA
LGLQYHLY
PQKPLYSS
LEHGQVLW
YIYNREEY
DKLCSPLS
DSAVELWK
LNYLKNGV
SFYNTKKK
YRQDAYDG
SAMALQPG
VSKDEPKP
TPRKAFRT
ITAPKMLI
ISFHCMCF
ESGVLVSM
QRVHAAVQ
EGGWQQHG
GRQPLTVF
AALFFPPL
ADPTIKNK
ERLNKISD
CEHICVNN
IKIKITNM
ESDSGVYC
KDERCWEI
NTAPDRTR
KFRQKLEE
TFTSYELM
PLELLECV
LRAFDGAR
QRPEQYER
EGILDPQE
PPRPPPGS
DGSTGPTR
LVCTPVSR
QDEFKEAF
EHRKFLSD
EMVTHPGY
CQPGLCCA
RGFVNYLK
SSPSNSLE
EKKRLDLE
FFKAGLLG
EEEVQRLR
LRLVQAFQ
DFPHLLVY
PLHWFGFG
SMVVDPWG
YSSSLFGY
CSCFPGQV
QKIMTKMG
KHCCPDMI
FNAGLSWG
LLDEKKDQ
YITIVKSH
VFRACWGS
KLFVGLGF
ESVPVSPS
EEVFSEKE
HIPKGWAR
SRKNEEVM
VFASEGKY
EQEPLLRM
LMSGVENS
SGGRTQES
SKDVARNR
RSRKPDRS
HRQLLYIT
SVQLPTNV
VPPASDYY
EQDQEPQD
CVTRAEAE
KLVTVNED
FFHSSLLT
KIGEENNK
SHLVDPKD
TSDTVDNE
ADTNKAFK
KVAFKNFS
TQRDLRHN
VNANQARV
LFDFTGNS
TPAVTPQP
LALFVVGT
WIQWKEEN
CGLSTLCQ
GPQGQGVL
DHLFRKFH
LATEVEMQ
TTSTASNY
GNDTVTES
CLLLVISE
KEECRAYM
GKSTVVQL
MKEGLTQK
GVQVTEHG
KLHIPYAG
ERLAALGL
FQNVKGLQ
HICTSDNW
KLELSSNR
MGTHTYSH
TPQTMDLF
VSALHLEN
CLKSLLSS
GAHQNSAV
RMKMKKMN
SDRSIEKN
AANVVIML
TGTPPPLP
NEHVKLQN
LYEDSNVW
KTFQGNPD
RSGSELKC
RVDRLRHH
LKGCLLYP
EVEQVEEQ
NDEHVNKM
HHRHHRSH
NVPFLTFI
VAHEKEQV
IEDFDSLE
DAVLAAGD
SFDSIVRR
TFVVDCSN
EKRRNEPI
VRRVKFFG
DGVNDSPA
APMREPGS
NFQEFLIL
REGALSMA
RKGYSRKG
FHAISPIP
CVDDSQDY
PEDLRSPS
VKYDHILK
AKDLRGKS
CVSGSGGG
FLTLWDSA
ANGAGGAT
SLKLYQVI
VRGDVFPS
CSEICYTF
DGALCSYT
LLQPEVVF
GGTLAWTL
PIMVISSS
STALPPPL
FYFVQASC
PATLQVLQ
SLIAAIEL
SLCLPPTC
YPCPVEPK
GLLLWQSW
LCLQIGKA
GAIKSLRT
KTVMGCVF
NALEQILQ
SVAAFEGQ
QLEAELGA
QLSLELEA
AHDPISPV
GNANEFGN
QELRLVGG
EKEYGVKH
FVNGWYIM
LLTAMGGS
QKLKASGI
GLSRKQGD
NKKVSKVE
TLARSYQT
IEVEKPFA
QGCGNPKV
TYLQHLAR
LPNKQVLG
NTPGKARK
ACIKLGSE
KHCDKAFN
GAAEIQVP
EEMPAYTH
LQITDEGL
RQLAFLLS
YTNTSLFA
TAATAGGQ
LDFHVKDL
SYDIGMAC
GHERAMLK
PRPREYKA
HGLLRVRM
GSCSSERS
VSHLMSCK
EFDYKAEP
LSLSGCFS
GFVGRVAA
PAPAGDCR
DQTASWKL
QFIRPHGG
LMSVNITH
LQLEEIIG
VSSSQDGK
LCEDQALY
GGGGRKGR
TSPPPSDA
AKEDPMLA
DNLPPSCP
SIYIVPFQ
IVLDAEKW
SLNGKQEV
HCPPTPET
QLTEHQRT
LFGAALCL
DKPDFKRS
LFMSRAPS
WRQELRAY
GDVEKSKR
SRSGTHNM
VATLANGM
HWPTGFKP
SCTDNFVS
GFTIFSLY
EQPFPRNQ
ANINDMDE
LSRFADIY
AGKVEDSD
KPYSGRRP
RLVWQSSS
LEGLNQEL
HIIGHIPP
AYTWGAVG
AGLLGLCA
LVGEEFKT
PGFQATTY
TFSCSYTL
KQLKSLQA
TSGSIWQA
GLDAAGKT
PPPAQSMV
APAALTPR
NGIKGLQR
VWLGRHNL
GALLMGFS
GALGDYLS
ATVTVLRL
IKSIITLP
AEEEFNIE
KKFIRHQS
KIGLCLFS
RRKDETYP
DPVIKRFL
QVIAPPER
RYDLGQVI
ISGIVEVV
PPVPRISV
TCIATNPA
ANQSQEVL
IIVHCSDG
VAICFPLR
SRCGELLP
CTDGYVLV
SQVHRRPP
EEICSYEE
PTKLSATS
CSRQLFGW
RPENTPEP
KNAYRLHW
MAMRQTPL
EMSHPWIL
AVANTMEH
FFILAAHE
DCLDFTPS
MKFFVFAL
STDSKDVC
LPNPEEVK
AEVYTEED
EFMRRSLI
HLAHEGSS
KPQVEIGA
QDRTEKED
LLELLEDT
ACSKTEDN
FIKYLPEW
SQEASKLY
GHDAPRRT
KMLVNLLV
DQLLDDGK
LNTAVHVV
PDFESKLH
APAFEGRI
MLGALFLW
LVCFIVLK
DPATPRVS
VNCSSDFD
FSILEEEC
GLECSECK
LPAADRLS
LGILLFLA
DPKKLIDS
YTHAKPPY
STLLLEEA
SSQARHVN
DEAKMRFA
DRLKVIPK
EKTRAGSK
GDVSCVDE
WAAALEGY
ASNVQKKL
SRDTQEVP
PCHSGGLC
EHALLLDA
LTGHFWSK
LCGKHVDY
RSKGNRDR
ELPQPRKI
LEQHGLPW
MASATDIT
GHAGPPEG
ARCDIQLT
VLDALGRV
NPNGNALD
WNAAIALA
TPTMPGNP
ACRVGAHA
TRFAATFY
SQNLYSNV
ANKVVLQL
WLGFPNFV
RDMAVSTP
GKTFRLVG
SCALLLAL
FFMVLLPA
YGGPKVEG
KNSIHIKE
ISEKGQSG
AAKPKTMP
GIAEFVVL
SNDFSMDN
ELMVEAVS
SRLLLDQV
LLLILGKL
LVLLASTT
ELSLYDSE
EESEQALY
KYMWKTAE
AEEEGDFV
GSRCLRDS
PSKNSHPV
GQLGEKQL
QCLRYQMH
EIALIIFN
VHERVLTN
DGVEMDTR
AWYQTKYE
LFRCTLTS
LNDFRDEQ
IYKSSCSI
TLSLLAGQ
QNCSRSNC
FFMAEYTN
CGSGAHPG
RGRVRVQL
GEKPFKCS
SSNDSTSV
VKEEINKP
FSPSCVSL
TGTNVMDT
VLPQSYIH
SLTRQLVQ
SYEEILPE
EGWWFARH
AYKSSGGD
EGMAYHTR
EEWKCMYT
GINLTDPM
MHKLLEVY
AKRPSSED
SVSQPMLG
GYYVFEVA
MILLTLTG
APDPKYVS
LSGLSLVV
IAEDRKSS
KLQEQEQL
DGRQLRRG
HAIPDDKL
NQTSPRRR
GGGPDALL
FCYGHASE
MKKLARRQ
GEKPYECN
KVRWNACY
FGSPNSLY
PAGSRLRL
GKRKTGVQ
PNIQAVLL
PSCGGLLQ
VLIGRMSA
KQSAKKPL
FYPAEITL
FHDKGSLT
IDYGNTEI
YNGLIHRK
DVESFVAA
PPSVKEEN
YAGLGSDG
GEKPFKCA
VAETGQVD
KREKEQFR
ALVGFLYD
DQSLLLTL
QFKPQATR
GDRCRYEH
VPVVQHPH
NYVQQIVA
NQASGGPP
VTKARTSY
NWWGSSVK
LGRSLQSA
NLRDRFGI
LRFLLESG
PSDVESRD
SGLAMDPA
PVCCVSTC
NNLVKEWI
AQPAGSCM
RGDFLALD
PGLSFLMS
GSTWGSPG
DSGAEEEE
EYSGSEEE
LESEKYRR
SDEEIQDV
NKNNQETK
PSFSSYYK
KEVRVPAT
WGLGQVVT
SIDRITQN
WKALFGKE
DRPQQPQL
QPATYRAQ
PVRCAGVN
PCSNMLGM
SFVWLSCL
RASQGISS
EGVTRLAD
IYYRNADI
HSLLLSHN
NRKNKRKA
VAESDFSN
KQRLAKWR
VTGGLAAP
GHLKFQAP
AVSQASSH
AKSRIQGP
ELQRIKKT
DRYVAVCR
VQDIKNVV
GGADVFSL
RWHAVPPQ
SEVTTEGY
KITNSRPP
ASGVALRP
THGLCHLL
PRLALAAL
EGSMKDHP
LSDSEVVR
TSREIQTA
GAYILTRF
EEFNGSDW
STSFCLNG
LRAPELRR
PVFLTLHN
KPSIHSST
GMEDSLKE
RALRSQSE
DLRAANGQ
IRQKNQAV
GDSPPHVP
AKYAASGR
ITMEISFF
QDGGRKLT
VSYTHILL
TYWLTGMK
ALATGQFA
HPNGMKIF
AGDVRPIM
FWNFSSLD
FFFLVPIA
TKCMKSFR
RGEGHQFL
FFKSFPEN
ELFSYVLQ
RTRYGIPG
KDAKERIL
RPRPDEER
IVKLAIYG
FVSTIANF
SRANTVRS
VFPQRKMD
TYRLDAGD
RPRHLTTC
SFFICWFP
EGRYMLSG
AELRHVLT
KKKYNARF
REGEEFTV
LTLTDHDR
QKYSEYSS
AYIKEWFE
WWAAFSRV
QQGRTEEK
ACGQDAAQ
LSDLLYAL
DYDRTRDS
RLCLKEDC
LDSGTVTS
GLLGSLGP
VPTAYAGK
PGGKARPA
VTREGDTI
VDNFLDLE
KSSKQYLR
EDEEDEES
APRRDTED
SYPAASPT
RAGKLNLV
TSNCVVLK
LGSRGAES
CLGLLSRF
LLWLSLTA
SDISQCVD
EMLEGNER
LVKQAVSL
EEEMAAES
SSHQISAL
ATIDSFQD
LPTPGAFA
QHLNLNNA
IQVAVASV
EAAGGDRL
KYQDTTAD
QVKQVFQS
TNPNLLLM
SNDDTWDP
SLKVKATV
SGFGRPQT
QLMVKLLV
EAGRSCQR
VLQDCKAE
QDKEGNPA
CVQAQYSP
GGGAGGSE
TKKDVLRH
NEPPKQST
RQQRKPKG
QAPPGPPA
KLSCQPML
CAKCAQGC
LPTLEQKL
ARAYSEKV
SESGTPSS
EKPYKCEE
PFYVTNVL
IRACINTL
WEQEFLVG
LLQDNQRQ
LQRKDALV
SESGEGEI
RYGYQNGA
IGRNTFII
CKHLALSD

### Sheet: Caspase-6
Caspase 6
IQADSGPI
NDTDANPR
VEIDNGKQ
VDVDSGIE
IVLDGTDN
VSWDSGGS
VEMDAAPG
VEMDAAPG
IDVDVSKP
VEMDSLSE
DVPDCKKT
LEVDCYRA
VFTDLASV
PEDDGYFV
EEEDGKLK
TLTDSSML
TEEDGVPS
IQFDSEKG
DMVDSPQL
DQPDAACH
AEVDGDDD
VKMDAEFR
DRHDGTSN
VEVDAPKS
IETDSGVD
VEVDAAVT
DQTDSWNH
EETDGIAY
ILVDTASP
DCMDVNVR
EEEDAPAV
DQTDSSGQ
VETDKATV
VECDSLVP
DHMDRLPR
CLLDSSGM
QEDDWDRD
TVADSGTN
LEADRMAA
YEKDDKLT
VFNDMKVR
VALDFEQE
QEYDESGP
AELDTLSE
TQGDEAEA
AELDTLSE
VFNDVRLL
EEADGGLK
VGEDVPDA
PEIDITCW
EDIDAGAI
SEADLVDV
GEDDEETG
EEVDESKK
LEEDDEDD
EEDDEDDE
DDEDDEED
DEEDGEPP
EEEDPAPS
EDYDRRNE
EDVDPMAA
LEKDSEGL
VEVDGTSL
TDEDEELS
EEMDKLLD
FESDLAAH
NELDYYDS
DDWDRDLL
IDEDFRDG
IEYDKLRK
GESDLGGG
DQWDALGS
VENDRQGE
TDTDTADQ
PEEDWDRD
FESDLAAH
NELDYYDS
GESDLGGG
EDWDRDLL
IEEDFRDG
DQWDNLGA
LEGDHQLI
ENDDGGFS
AQRDSHLG
DSYDSFGE
IETDKATI
VFVDLEPT
VKCDPRHG
VPKDVNAA
VGVDSVEA
IQPDGQMP
LEKDYEEV
LDADAVSP
DEDDEEDG
VRTDTGEP
VSDDEAEE
VGSDEEEE
KERDKEVS
IDEDDPTA
DEDDPTAD
LEGDDDTS
VRADDEVD
VIADPRGN
VIEDHSNR
VKFDESEK
VGTDEEET
WESDSNEF
KESDDPMA
PEFDGKRF
DEVDVDGT
VDVDGTVE
VEEDLGKS
LELDTIKN
EESDDEAA
VEEDEYKA
VDSDDLPL
EDEDDKTV
DEDDKTVL
IDPDAKVE
TEQDEDEE
EEMDVGTD
VLSDDTCS
VAPDTVIH
VGYDDIGG
VGADLAAL
VTMDDFRW
VAKDVDLE
REVDIGIP
VETDPSPY
DELDAIAP
DDVDLEQV
DELDSIAK
TEMDGMST
VEEDDPVP
EEDDPVPE
EDNDDDLY
NEIDRLNE
VIKDDIWP
GEEDEEAL
GEEDDDDD
GEEDEDDD
GEEDEGED
EEDDDDDE
EDDDDDEE
DDDDDEEE
EDIDEEGD
EEGDEDEG
EDEDDDEG
DEDDDEGE
EDDDEGEE
FEGDDGFC
ADSDIVPP
EEMDECEQ
QEADEATL
VERDNLAQ
VELDVAKP
VPTDVDKW
GETDWKVI
DDPDAANY
TDVDKWFH
VIHDNFGI
VSSDFNSD
QERDPSKI
VSSDKEVR
NEDDTFLV
FEYDGKIN
TEADKRLS
TDDDKYKI
VETDFVEV
VYRDETAV
VFLDPNIL
GEYDYVTN
HEKDVLEW
PEADDIQY
EDPDSEQT
YENDPKTF
EEYDVIVL
TENDIKDI
VVGDTSGY
SEIDLFNI
LEDDVVGD
VEQDAQAL
QEGDKVVI
EEFDETTA
LDGDKLVH
DGLDGPTY
VSLDGDKL
VGTDEEEE
VEVDSGRQ
VEKDGLIL
TETDAFYK
DVVDNQTE
TEVDAASV
DQTDSWNH

### Sheet: Cathepsin-B
Cathepsin B
SLNHYAGY
TFLRLAAL
AYRRFYGP
QWLGAPVP
NFFGVGGE
PMKRLTLG
KSFKLSGF
KPAKSARS
LKPAKSAR
PLKPAKSA
APLKPAKS
YLKRLCGT
KRLCGTFL
LSKKVKNM
REAASGNF
PTVGSFGF
EVDLLIGS
CPVTYGQC
KLSGFSFK
DDDKIVGG
PRFKIIGG
GGVVIATV
PPERPPPP
LMVGGVVI
AIIGLMVG
DSGYEVHH
EVHHQKLV
HHQKLVFF
FFAEDVGS
GVVEVDAA
SKMQQNGY
IHIQAENG
HIQAENGP
GPHLLVEA
RPAGLPEK
EWGRSGKD
DSLADQAA
QRFFGHGA
MREANYIG
NYIGSDKY
PGGVWAAE
GVWAAEAI
REANYIGS
FFSFLGEA
SFFSFLGE
HARGNYDA
MWRAYSDM
ATQGAAAA
QGAAAAAG
GGAGAAGG
GAAAAAGS
LLCGAAIG
HFEDADNI
LLVGAGAI
FGYHAGGW
AAAAAGSG
GPLPAKDI
RHFNALGG
VLAAANPI
QLLQANPI
ILAAANPI
PLSQAQGH
FFLGASLK
AASAASGS
YAYGATGH
LISLATGH
QLAQATGK
ILAQATSD
VTQHAVGI
SLAEAVGS
LPVGAVIN
APVCAVVG
GYSMAYGP
VPLYDTLG
ILIQDGSQ
GGTGFAGI
MVVTFAPV
FNALFAQG
GPPGFASS
GFVTFDDH
SCWAFGAV
GNFGFGDS
FDSGFGGG
MLNGFGTV
GLHGFHVH
GGIGFIHH
SGFGFINS
ELQGFLAA
AVSMFLGA
KPMQFLGD
TIAAFLGG
IPCDFLIP
GAPTFNVT
APTSFLPP
MVYMFQYD
GNTGFSGI
GFVTFSSM
CGFDFTGA
DGYGFTTD
SPFQFTVG
PGFAFVEF
AFSAFVGQ
LPVDFVTA
PNFGFVVF
QLLCGAAI
GGAGGAGG
GSFGGAGG
GLYQGAGG
FLVGGASL
PPIGGAGP
NLVTGDHI
PGPGGFGA
EYFGGFGE
ALVLGGFA
HVSTGGGA
GPYGGGNY
FNALGGWG
TAATGGVF
GYHAGGWG
PNFCGIFN
ALTGGIGF
MFSGGIGS
GPVQGIIN
AVVGGILA
LAFHGILL
GVVAGILV
TASAGIQV
QIACGISQ
AGWMGLDC
LFVGGLDW
GGSLGLGL
IFVGGLSA
LFIGGLSF
DAVSGMGV
MFVGGLSW
QGAGGPGP
AGSGGPGG
LLIGGQAW
GNFGGSFA
GSFAGSFG
PGTTGSGA
AAAAGSGA
GSSGGSGA
HFHWGSLD
LIQDGSQN
MMHGGTGF
VLISGTGS
FLAAGTHL
WLVLGTHT
AATGGVFD
IVAAGVGE
TLLQGVHQ
KPLMGVIY
VGQAGVQI
NALGGWGE
YHAGGWGK
VQFGHAGA
FPVNHGAS
VLIEHIGN
GYVLHIGT
AGDTHLGG
PPSFHLGG
PPTLHLVP
PQYGHPPP
ELLTHSTT
PLAGHVGF
ATQTIAAA
TQSGIAGG
ELAQIAGR
GLCAIAQA
GVAAIGGA
CHACIGGT
PPTLIHGQ
SLHNIGSV
GCITIIGG
SETGIIGI
GWHAIIVD
LAAAILGG
QEFMILPV
LIAGIQHS
GGVHISGL
VAVLISGT
GTSTISSE
AGVSISVV
VQTGITAA
GSVGITDP
AFAHITGG
ILAQITGT
TFVNITPA
HSSGIVAD
NEEDKENQ
TIPGKPGA
KPAALAAA
LGAQLADL
LVASLAEP
SLPLLAGG
AVSELAGH
TVAGLAGK
STHGLAIL
ASAELALG
ILISLATG
GVALLFGG
AQAQLGCP
ILAGLGFD
LPHGLGGI
GPAGLGGL
HFNALGGW
MGAGLGHG
VGMALGHR
IGMGLGPG
ISSQLGPI
YVATLGVE
NTQGLIFV
EFQFLIGD
CNINLLPL
LKPGLNVV
NQVALNPQ
EMVALNPD
ISLGLPVG
GQVCLPVI
ILTLLQGV
FQALLQYA
FIGGLSFE
SVISLSGD
GQFALSGS
QLAALSQG
ETALLSSG
GPDGLTAF
WLSGLTCT
LATQLTGP
FPSLLTHN
LLLLLVGG
INVGLTSI
KPVGLVGV
IGAALVLG
NVAGLVLA
KLYTLVLT
QIHDLVLV
VAAGLVSP
IEVGLVVG
SEHGLVVI
LSQNLVVK
MGLAMGGG
GGIGMGLG
VVVLMGST
ALIQMGSV
TGFGMIYD
LLAEMLGD
QYLGMSCD
AHSSMVGV
PVVAMVWE
QSLHNIGS
LYVSNLGI
VYVGNLGN
MLEMNMAI
VLAQNSGF
MTHGNTGF
ILIANTGM
VNVANVGA
DIMEPKVP
ETSQQEAS
LLAAQNPL
MIAGQVLD
SPAGSAAI
AAPGSAAP
GAAGSAGG
IVTSSAGT
SLYQSAGV
SFAGSFGG
GTTGSGAG
AAAGSGAG
ELIGSGGF
SGAGSGGP
NNVMSGGT
DGYGSHGP
SLFSSIGE
SLVASLAE
KPVGSLAG
EAINSLGG
AASGSPGP
TIDNSQGA
GIVTSSAG
KPLHSSGI
GFASSSGK
ELVSSSSS
VLMGSTSD
QPISSVGK
GSVTSVGS
SISSSVSV
GYSQSYGG
IYWGTATT
NMVQTAVV
MMLGTEGG
SGAGTGGG
SHVSTGGG
NSCGTIGL
EIFGTIGM
QFSCTLGE
GCTATLGN
ASSGTSGD
TKPGTTGS
IGPATVGG
PPIGTVGL
TSLGTWGS
FPLATYAP
PQVGVAFP
TCTTVAFT
VLTGVAGE
PPYFVALV
APSLVAPA
QETAVAPS
SMAEVDAA
TPALVFGK
DGFLVGGA
GPATVGGI
LMTTVHAI
DTVSVIGG
NYATVISH
PLMGVIYV
FSVCVLGD
PFNTVQGD
TLTTVQGI
GQAGVQIG
PSLTVQWL
GAVAVSAA
EEVSVSGF
CMTTVSWD
GGPTVTAG
KPNMVTPG
ILAQVVGD
PVCAVVGG
IADLVVGL
EGPAVVGQ
WPFMVVND
VVAMVWEG
LQDEWDAV
EYFSWEGA
IPAGWMGL
PTHAWSGG
ALLQYADP
LHVTYAGA
YIWNYGAI
NYYGYGDY
GTAGYLGQ
GILGYTEH
CVVHYTGM
QQAQAAGA
GHVLAAGC
VVTNAAGG
PAAGAAPA
VAVSAAPG
ELIGAATA
APVAAATT
VLGGAEAG
DQLMAFGG
CNVGAGGP
MGAMAKPD
ELFEALGI
LFVEALGQ
AVSAAPGS
GAILAQGI
GPAAAQGS
FLLNASGS
LLVTASQC
PLAAAVGG
LLHACAHN
LTFSCLGG
PGVACSVS
EIMGCTGC
NTAGCTSA
ILVGDVGQ
YLAEFATG
QLMAFGGS
MASTFIGN
PGFAFVEF
APAAGAAP
QVLGGAEA
EAAAGAGA
QAVLGAGL
VAVLGASG
GLLLGDVA
NPLGGFVH
VSIQGGGI
HIETGGGQ
MMMGGGGS
SLLGGGGV
GGSGGIGY
ILAQGILD
YLIAGIQH
VLVAGITP
AFIGGLAA
IFVGGLNP
VFVGGLSP
LFAQGNYS
QVFHGSCI
APAAGSAP
DYLQGSGE
AIICGSGL
KPSYGSGY
VVLMGSTS
HPATGTGA
TAAAGTGG
AAVGGVAS
AAVGGVFD
QISAGYAP
QQFQGYGQ
HIADLAGN
NASLLGGG
LPSGLGCS
PSFHLGGP
TFSCLGGS
HCLELGHT
VMVELLGS
STIGLNQP
AASGLVGQ
QAVGLVQG
AGVEMAGQ
GISCMNTT
IIWGNHSS
CVFSNQGG
GQSQNTGY
DLAGNSEV
SLICNVGA
PPGGPAPE
GWVTQIAT
SEAPQPPE
TLDMQSGI
PSSGSAGG
QMLGSLGG
QWQMSLGT
NWMNSLGV
GYTQSPGG
EALLSSAV
QALGSSGT
MPLVSSGV
IFSGSSHQ
VHFDSTAT
TFNTSTGG
ESAASTGQ
GTAQSVGC
FLPGSVGI
NPFASVGS
TLTGTAAL
AAATTAAP
TLSGTAPA
PLAGTDGE
EVVNTHGP
VLSGTIHA
PLAGTNGE
FPVTTQGS
VAAATTAA
WPFQVIND
VLTTVNGQ
NSLGVNPH
VHNLVQAH
QSHQVTGN
VLATVTKP
IESEVVAG
QAVDVVGQ
ALNCVVGS
SSIGVVGT
AGIQVVGD
TEHQVVSS
PLATYAPV
ISAGYAPV
PEYAYGSA
QQSSYPGY
MFQIYQTS
IVIGYQSH

### Sheet: MMP-9
MMP-9
LPRSAKEL
NSFGLRFG
GPPGVVGP
GPGGVVGP
GPEGLRVG
AFCLSEDA
GANPVQVE
NPVQVEVG
HPVELLAR
PFFPFHSP
SPSRLFDQ
SPFYLRPP
APSWFDTG
SPEELKVK
DPLTITSS
GPRKQVSG
DEHGFISR
MDIAIHHP
RLFDQFFG
FFGEHLLE
GEHLLESD
LLESDLFP
LFPTSTSL
PTSTSLSP
LSPFYLRP
GLSEMRLE
SEMRLEKD
DVIEVHGK
VIEVHGKH
EVHGKHEE
FHRKYRIP
HRKYRIPA
ITSSLSSD
RTIPITRE
KPAVTAAP
FSVNLDVK
GPSGFQGL
GPRGERGF
GARGLTGR
GPSGLAGP
GAPGLRGL
GPKGANGD
VAPPPVVL
GPQCSKVE
VVASLKNG
VLRELRCV
MISNLQVF
PAAAVLRE
IPENFFGV
GPPGERGA
PPLKLMHS
PPGAYHGA
IVENLLAN
HHQKLVFF
NFAAQMAG
FAAQMAGG
QLGVMQGP
LGVMQGPM
PPSFLRAP
KPQQFFGL
QFFGLMGK
LPVNVTDY
ITGLTILN
GPPGLRGD
RGLSLSRF
RASDYKSA
VHFFKNIV
GPQGARGQ
GPQGARGF
GPQGFQGN
GPRGLPGE
GPAGAAGA
GAAGARGN
GPEGAQGP
GPAGASGN
GPKGQTGE
GPAGEEGK
TNIKKWKE
GAQGLQGP
GPRGLPGT
GPPGLQGM
GPAGANGE
GPAGFAGP
GPTGVTGP
GPPGATGF
GPKGARGD
GPQGLAGQ
GQRGIVGL
GPPGLTGP
GARGIQGP
GHRGFTGL
GPPGKLGP
GPKGQKGD
GERGFFYT
LVEALYLV
EALYLVCG
CGSHLVEA
SICSLYQL
SLYQLENY
LVCGERGF
AFVNQHLC
VNQHLCGS
VPYGLGSP
GPAAAVLR
AAAVLREL
GPVSAVLT
PVSAVLTE
VSAVLTEL
LKAVSKER
KVLKVRKS
KVRKSQRS
VRKSQRSR
KPVSLSYR
LVFFAEDV
NKGAIIGL
AIIGLMVG
IIGLMVGG
TARPWRAD
EPQPYPGA
GAMFLEAI
EAIPMSIP
GPLGARGI
GPPGMPGV
GPPGPAGF
FAEDVGSN
LSRFSWGA
VATELRCQ
QSVNVKSP
LDSDLYAE
LYAELRCM
ELRCMCIK
HPKNIQSL
QSLEVIGK
VIATLKDG
RIKKIVQK
RAIHIQAE
TLKAMRTP
MSYNLLGF
LLGFLQRS
LGFLQRSS
NVYHQINH
GPSGRDGL
GPPGIVIG
FPMFKRGR
NPKSKQAR
VKKDQLGK
TAVAQKTV
VTNVGGAV
GGAVVTGV
VVTGVTAV
VTGVTAVA
GAVVTGVT
VVAAAEKT
FMKGLSKA
MDVFMKGL
FPGDLRTN
GPALLLLQ
LSLPETGE
QSTLVLFP
RVAEMRGE
PALLLLQK
LPSLQMAD
NPLENSGF
SEAKLTGI
SDLGLKSV
DISELRKD
GPVEVFIT
HPIQWNAP
QTYPSSSG
NKDIVTVA
KKNKDIVT
SVLGMLQL
PHGIASVL
SPHGIASV
ISMLIALP
FTAVAQTD
KVLGITDM
KITRSENL
KIEVSEDG
ARSSPPWF
GPSGDQGA
GPSGKDGA
QQGAIGSP
GPPGKDGT
QGPKGDPG
GQPGSPGS
GSPGYQGP
GPPGAIGP
GPPGVAGP
GPQGVKGE
GPAGQQGA
GAPGLRGG
GPPGAAGT
GPPGKNGE
GPQGLQGL
GPKGDKGE
GPAGQPGD
GPPGSNGN
GAAGVKGD
GPTGKQGD
GAPGNRGF
GLRGLPGK
GPAGERGE
GAPGFPGP
LGPKGQTG
APEAILSK
GSKYLATA
FFKNIVTP
TPPPSQGK
TLSKIFKL
LPRHRDTG
IVTPRTPP
VHFFKNIV
PGAIPGGV
AIPGGVPG
GVPGGVFY
VPGGVFYP
GVFYPGAG
YPGAGLGA
PGAGLGAL
GAGLGALG
AGLGALGG
GLGALGGG
VPGGLAGA
GALVPGGV
AAAAYKAA
GGLGVSAG
GLGVSAGA
LGYPIKAP
GYPIKAPK
LPGGYGLP
YGLPYTTG
GLPYTTGK
LPYTTGKL
LPYGYGPG
GPGGVAGA
GAAGKAGY
GPQAAAAA
QAAAAAAA
AAAAAKAA
AAAAKAAA
KAAAKFGA
SPEAQAAA
TPAAAAAK
AAAAAKAA
KAAAKAAQ
AKAAQFGL
GPGGVAAA
VAAAAKSA
AAAAKSAA
AAKAQLRA
AQLRAAAG
QLRAAAGL
AAAGLGAG
GAGVPGFG
GAGVPGFG
VPGALAAA
AKAAKYGA
AVPGVLGG
VPGVLGGL
GVLGGLGA
VLGGLGAL
GGLGALGG
GLGALGGV
IPGGVVGA
GGVVGAGP
GPAAAAAA
GPAAAAAA
AQFGLVGA
GAAGLGGL
GLGVGGLG
GVGGLGVP
GVGGLGGI
GAAGLGGV
AAGLGGVL
AARPGFGL
ARPGFGLS
SCRHLQFI
SPVAVSQS
APQPSHIS
NSYTIKGL
PPTNLHLE
TNLHLEAN
SVYTVKDD
VAATPTSL
KPSQMQVT
ATITGLEP
EPLQFRVP
ATYNVIVE
VNEGLNQP
TVSHYAVG
LPRAVIDD
RAFALWSA
PGPGIQGD
DRDKLFGF
VPEALMYP
GPFLIADK
RAKRFASL
LVYMVTGN
EPTGLEAT
EPKKLEEN
