## Supplementary Table 6 for "Sensitive identification of known and unknown protease activities by unsupervised linear motif deconvolution"

Supplementary Table S6. List of overrepresented ROLiM patterns detected for N termini enriched across virus infection time points, as reported in Meyer et al Table S1.
Pattern-ID	Pattern	12h	24h+24M	0h+6h	24h
P-1	.......[G]	0	1	0	0
P-2	.......[P]	1	0	0	0
P-3	......[G].	0	0	0	1
P-4	.....[V].[5]	0	0	0	1
P-5	....[A]...	1	0	0	0
P-6	....[G]...	1	0	0	0
P-7	....[S]...	1	0	1	0
P-8	....[S][S]..	1	1	0	0
P-9	...[A]....	0	0	0	1
P-10	...[A][A]...	1	0	0	0
P-11	...[D]....	0	0	1	0
P-12	...[D][E]...	0	0	1	0
P-13	...[D][G]...	0	0	1	0
P-14	...[D][P]...	0	0	1	0
P-15	...[G]....	0	0	1	0
P-16	...[M]....	0	1	0	0
P-17	...[N]....	0	0	1	1
P-18	...[N][G]...	0	0	1	0
P-19	...[N][S]...	0	0	1	0
P-20	..[L][Q]....	0	0	0	1
P-21	..[R].....	1	0	0	0
P-22	.[A].[A]....	0	1	0	0
P-23	.[R]..[S]...	0	1	0	0
